# CaptureSeq: Hybridization-based enrichment of *cpn60* gene fragments reveals the community structures of synthetic and natural microbial ecosystems

**DOI:** 10.1101/492116

**Authors:** Matthew G. Links, Tim J. Dumonceaux, Luke McCarthy, Sean M. Hemmingsen, Edward Topp, Jennifer R. Town

**Author notes:** Corresponding Author: Jennifer R. Town, 107 Science Place, Saskatoon, Saskatchewan S7N 0X2 Canada.

## Abstract

**Background:** Molecular profiling of complex microbial communities has become the basis for examining the relationship between the microbiome composition, structure and metabolic functions of those communities. Microbial community structure can be partially assessed with universal PCR targeting taxonomic or functional gene markers. Increasingly, shotgun metagenomic DNA sequencing is providing more quantitative insight into microbiomes. However, both amplicon-based and shotgun sequencing approaches have shortcomings that limit the ability to study microbiome dynamics.

**Methods:** We present a novel, amplicon-free, hybridization-based method (CaptureSeq) for profiling complex microbial communities using probes based on the chaperonin-60 gene. Molecular profiles of a commercially available synthetic microbial community standard were compared using CaptureSeq, whole metagenome sequencing, and 16S universal target amplification. Profiles were also generated for natural ecosystems including antibiotic-amended soils, manure storage tanks, and an agricultural reservoir.

**Results:** The CaptureSeq method generated a microbial profile that encompassed all of the bacteria and eukaryotes in the panel with greater reproducibility and more accurate representation of high G/C content microorganisms compared to 16S amplification. In the natural ecosystems, CaptureSeq provided a much greater depth of coverage and sensitivity of detection compared to shotgun sequencing without prior selection. The resulting community profiles provided quantitatively reliable information about all three Domains of life (Bacteria, Archaea, and Eukarya) in the different ecosystems. The applications of CaptureSeq will facilitate accurate studies of host-microbiome interactions for environmental, crop, animal and human health.
