## Supplementary material for "CaptureSeq: Hybridization-based enrichment of *cpn60* gene fragments reveals the community structures of synthetic and natural microbial ecosystems": Table S1

### Sheet: Sheet1
assembled OTU	Domain	cpnDB nearest neighbor	OTU Length (bp)	Sequence identity (%)	primer/probe name	sequence (5'-3')	product size, bp	ddPCR amplification conditions
XP002901426	Eurkarya	Phytophthora infestans	539	100	D0498	CATCCCCATGTTGGAAAC	108	94°C, 10 min; 50x 94°C, 30 sec; 55°C, 1:00 (ramp 2°C/sec); 98°C, 10 min
DN2_c0_g1_i1	(type I)				D0499	CCACGGATCTTGTTGATG
					Pinf-cpn60	5'-FAM-CGTCCGCTT/ZEN/CTCATCATCGC-3'-IB
WP036300323	Bacteria	Microbacterium sp. C448	1066	99	D0321	ACCATTGGTGACCTGATC	124	94°C, 10 min; 50x 94°C, 30 sec; 55°C, 1:00 (ramp 2°C/sec); 98°C, 10 min
DN4_c3_g1_i2	(type I)				D0322	CCTTGTCGAAACGCATAC
					C448	5'-FAM-AACACGTTC/ZEN/GGCACCGAGCT-3'-IB
KUL05486	Archaea	Methanoculleus marisnigri	1029	92	D0516	AGGATGGTCACACCGTCGTT	173	94°C, 10 min; 50x 94°C, 30 sec; 59°C, 1:00 (ramp 2°C/sec); 98°C, 10 min
DN0_c0_g1_i1	(type II)				D0517	CTGAAAGAGGGTAGCCAGCG
					Methanoculleus_c0g1i1	5'-FAM-ATGTTGCCC/ZEN/GACTGAGCGTCACGA-3'-IB
DN2776_c10_g1_i1	Bacteria	Acinetobacter baumanii/	555	98	D0536	CCGTACTTTGCAAACAAGCA	170	94°C, 10 min; 50x 94°C, 30 sec; 56°C, 1:00 (ramp 2°C/sec); 98°C, 10 min
	(type I)	Acinetobacter calcoaceticus			D0537	GCTTCGCCTTCAACATCTTC	170
					Acinetobacter	5'-FAM/AAGCAGTTG/ZEN/CGAAAACTGGT/3'-IB
